# Dendritome Mapping Unveils Spatial Organization of Striatal D1/D2-Neuron Morphology

**DOI:** 10.1101/2024.10.24.619934

**Authors:** Chang Sin Park, Ming Yan, Muye Zhu, Masood A. Akram, Nicholas N. Foster, Andrew Bennecke, Christopher Choi, Karl Marrett, Keivan Moradi, Jason Y. Zhang, Gabrielle Magat, Sumit Nanda, Raymond Vaca, Kathleen Wijaya, Jedrick Regala Zablan, Sebastian Lee, Cassidy Song, Mary Jasmine Lara, Madeline Louie, Jason Cong, Yongsoo Kim, Giorgio A. Ascoli, Peter Langfelder, Daniel Tward, Hong-Wei Dong, X. William Yang

**Affiliations:** Center for Neurobehavioral Genetics, Jane and Terry Semel Institute of Neuroscience and Human Behavior, University of California, Los Angeles, Los Angeles, CA, USA; Dept. Psychiatry and Biobehavioral Science, David Geffen School of Medicine, University of California, Los Angeles, Los Angeles, CA, USA; UCLA Brain Research and Artificial Intelligence Nexus, Department of Neurobiology, David Geffen School of Medicine, University of California, Los Angeles, Los Angeles, CA, USA; Departments of Computational Medicine and Neurology, University of California, Los Angeles, Los Angeles, CA, USA; Department of Computer Science, University of California, Los Angeles, Los Angeles, CA, USA; Department of Neural and Behavioral Sciences, The Pennsylvania State University, Hershey, PA, USA; Center for Neural Informatics, Structures and Plasticity, Bioengineering Department and Krasnow Institute for Advanced Study, George Mason University, Fairfax, VA, USA

**Author notes:** Co-corresponding authors. Emails: X.W.Y.; H.-W. D.; D.T.

## Abstract

Morphology is a cardinal feature of a neuron and mediates its functions, but profiling neuronal morphologies at scale remains a formidable challenge. Here we describe a generalizable pipeline for large-scale brainwide profiling of dendritic morphology of genetically-defined single neurons in the mouse brain. We generated a dataset of 3,762 3D-reconstructed and reference-atlas mapped striatal D1- and D2-medium spiny neurons (MSNs). Integrative morphometric analyses reveal distinct impacts of D1/D2 and anatomical locations on MSN morphology. To analyze striatal regional features of MSN dendrites without prior anatomical constraints, we assigned MSNs to a lattice of cubic boxes in the reference brain atlas, and summarized morphometric representation (“eigen-morph”) for each box and clustered boxes with shared morphometry. This analysis reveals 6 modules with characteristic dendritic features and spanning contiguous striatal territories, each receiving distinct corticostriatal inputs. Finally, we found aging confers robust and concordant dendritic length and branching defects in D1/D2-MSNs, while Huntington’s disease (HD) mice exhibit MSN-subtype and striatal regional specific pathology. Together, our study demonstrates a systems-biology approach to profile dendritic morphology of genetically-defined single-neurons; and defines novel striatal D1/D2-MSN morphological territories and aging- or HD-associated pathologies.
