## Supplementary Table 1 for "Dendritome Mapping Unveils Spatial Organization of Striatal D1/D2-Neuron Morphology"

### Sheet: Sheet2
Morphometric features
Category	Name	Abbreviation	Description
Angle Related Features	Bifurcation amplitude local	Bif_ampl_local	The angle in degrees between the first two compartments of a bifurcating tree.
	Bifurcation amplitude remote	Bif_ampl_remote	The angle in degrees between the the bifurcating point and between two terminal points.
	Bifurcation tilt local	Bif_tilt_local	This function calculates the angle between the preceding compartment of a bifurcating parent and its two daughter compartments at the same bifurcation. The smaller of the two angles is returned as a result.
	Bifurcation tilt remote	Bif_tilt_remote	This function returns the angle between the preceding parent node of the current bifurcating father and its two daughter nodes. A node is defined as a terminating point, a bifurcation point, or a root point. The smaller of the two angles is returned as the result. This angle is not computed for the root node.
	Bifurcation torque local	Bif_torque_local	This function retruns the angle between the plane of the previous bifurcation and the current bifurcation. Bifurcation plane is defined by the two daughter compartments originating from the bifurcation.
	Bifurcation torque remote	Bif_torque_remote	This function calculates the angle between the current bifurcation plane and the previous bifurcation plane. The plane of bifurcation is defined by a bifurcation and its two daughter bifurcations or terminal ends.
	Centripetal bias	Centripetal_Bias	This measure describes the tilting of dendritic trees and their terminal tips.
Complexity Related Features	Branch order	Branch_Order	Order of bifurcating branches with respect to soma, where soma has order = 0. The order of first bifurcating branch is 1, second bifurcating branch 2 and so on.
	Fractal dimension	Fractal_Dim	The fractal dimension is calculated as the slope of the linear fit from the regression line derived from the log-log plot of Path distance versus Euclidean distance.
	Number of bifurcations	N_bifs	Total number of two daughter branchges emerging from the same parent node.
	Number of branches	N_branch	Total number of branches in a given neuron.
	Number of stems	N_stems	Total number of branches emerging from the cell body and giving rise to a tree.
	Number of tips	N_tips	Total number of tips in a given cell.
	Partition asymmetry	Partition_asymmetry	Partition asymmetry is computed solely at bifurcations. If n1 represents the number of tips on the left side of the tree and n2 on the right side, asymmetry is calculated as |n1-n2|/(n1+n2-2).
	Terminal degree	Terminal_degree	Total number of tips that each compartment terminates into.
	Balancing factor	Balancing_Factor	The balancing factor is a concept from graph theory that aids in detemining the electronic compartmentalization of a neuron.
	Convexity	Convexity	Convexity is a feature that indicates the proportion of the direct paths of the terminal branches lie eitirely within the tightest boundary surrounding the neuron.
Length Related Features	Depth	Depth	Depth is computed on the x-coordinates and is the difference between the maximum and minimum x-values after eliminating the outer points on the either end using the 95% approximation of the x-values in the given input neuron.
	Height	Height	Height of a neuron measured from the top to bottom, from tip to tip.
	Length	Length	This feature returns the sum of the distance of all compartments in a given cell.
	Width	Width	Total width of a given cell.
	Sum Euclidean distance	Sum_EucDistance	This feature calculates the sum of the straight line distance travelled by all the branches from cell body to the tip.
	Maximum Euclidean distance	Max_EucDistance	This feature calculates outputs the straight line distance travelled by the longest branch from cell body to the tip.
	Sum path distance	Sum_PathDistance	This feature calculates the sum of the path distance travelled by all the branches from cell body to the tip.
	Maximum path distance	Max_PathDistance	This feature calculates outputs the path distance travelled by the longest branch from cell body to the tip.
	Average branch Euclidean length	ABEL_All	ABEL ALL returns the Euclidean distance of all the compartments and is averaged on the total number of compartments in a given cell.
	Average branch path length	BAPL_All	BAPL ALL returns the path distance of all the compartments and is averaged on the total number of compartments in a given cell.
	Average branch Euclidean length Internal	ABEL_Internal	This feature returns the Euclidean distance of all the compartments of terminal branches and is averaged on the total number of compartments in those terminal branches.
	Average branch path length internal	BAPL_Internal	This feature returns the path distance of all the compartments of terminal branches and is averaged on the total number of compartments in those terminal branches.
	Average branch Euclidean length Terminal	ABEL_Terminal	This feature returns the Euclidean distance of all the compartments of internal branches and is averaged on the total number of compartments in those terminal branches.
	Average branch path length Internal	BAPL_Terminal	This feature returns the path distance of all the compartments of internal branches and is averaged on the total number of compartments in those terminal branches.
