## Supplementary Table 5 for "Dendritome Mapping Unveils Spatial Organization of Striatal D1/D2-Neuron Morphology"

### Sheet: Tables
	P56
	S.No.	Comparisons	Group1 Count	Group2 Count	Classification Accuracy (%)	Sensitivity (%)	Specificity (%)
	1	D1 vs D2	1223	1025	66.82	71.41	61.34
	2	CPr vs CPi	337	1137	77.01	98.61	4.1
	3	CPr vs CPc	337	774	78.39	90.69	50.15
	4	CPi vs CPc	1137	774	67.72	47.09	81.76
	5	D1 in CPr vs CPi	187	625	76.59	98.5	3.38
	6	D1 in CPr vs CPc	187	411	73.42	90.91	34.97
	7	D1 in CPi vs CPc	625	411	67.71	43.98	83.32
	8	D2 in CPr vs CPi	150	512	77.58	98.23	7.09
	9	D2 in CPr vs CPc	150	363	80.85	93.73	49.68
	10	D2 in CPi vs CPc	512	363	69.67	51.94	82.24
	11	CPr D1 vs D2	187	150	64.93	77.95	48.69
	12	CPi D1 vs D2	625	512	67.96	74.2	60.35
	13	CPc D1 vs D2	411	363	68.16	69.54	66.6
	Morphological Territories
	S.No.	Comparisons	Group1 Count	Group2 Count	Classification Accuracy (%)	Sensitivity (%)	Specificity (%)
	1	MT 1 vs MT 2	330	373	73.14	70.73	75.28
	2	MT 1 vs MT 3	330	731	63.54	75.95	46.75
	3	MT 1 vs MT 5	330	554	79.07	94.86	32.11
	4	MT 1 vs MT 6	330	349	75.87	75.59	76.14
	5	MT 1 vs MT 7	330	496	85.08	97.24	28.56
	6	MT 2 vs MT 3	373	731	69.95	82.52	50.74
	7	MT 2 vs MT 5	373	554	83.57	94.55	46.67
	8	MT 2 vs MT 6	373	349	65.12	70.14	59.75
	9	MT 2 vs MT7	373	496	86.17	98.43	21.75
	10	MT 3 vs MT 5	731	554	76.23	91.15	43.42
	11	MT 3 vs MT 6	731	349	70.54	61.66	76.74
	12	MT 3 vs MT 7	731	496	83.83	96.39	40.68
	13	MT 5 vs MT 6	554	349	85.15	56.22	94.35
	14	MT 5 vs MT 7	554	496	85.98	90.34	79.15
	15	MT 6 vs MT 7	349	496	86.5	97.38	33.07
